# Sex-Specific Differential DNA Methylation in Mild Cognitive Impairment and Alzheimer’s Disease

**DOI:** 10.1101/2025.05.15.654279

**Authors:** Phillip E. Bergmann, Andy Madrid, Ligia A. Papale, Lindsay R. Clark, Sanjay Asthana, Sterling C. Johnson, Sündüz Keleş, Kirk J. Hogan, Reid S. Alisch

## Abstract

Sex differences in late-onset Alzheimer’s disease (AD) progression include accelerated decrements in cognitive status and greater amyloid and tau biomarker burdens in females. To identify sex-specific differentially methylated positions (DMPs) and genes in persons with mild cognitive impairment (MCI) and AD, we analyzed whole genome methylation sequencing on blood samples from participants with MCI (N=99, 52% female), AD (N=109, 43% female), and those cognitively unimpaired (CU; N=174, 52% female). Ninety-four percent of DMPs from MCI *vs*. CU, AD *vs*. CU, and AD *vs*. MCI pairwise comparisons were sex-specific. Female-specific DMPs were enriched in neurologic gene sets (*e.g*., synaptic membrane, ion channel complex), while male-specific DMPs showed limited enrichment. Sex-specific DMPs overlapped blood-specific enhancers, promoters, and transcription factor binding motifs, highlighting divergent epigenetic regulation by sex. These findings identify sex-specific genes and molecular pathways in MCI and AD and support that blood DNA methylation levels can distinguish cognitive status.
