## Supplemental Table 6 for "Sex-Specific Differential DNA Methylation in Mild Cognitive Impairment and Alzheimer’s Disease"

### Sheet: Suppl. Table 6 Contents
Supplemental Table 6: Progressive differentially methylated positions ( LFDR < 0.05 and a |methylation difference| > 5%)
This workbook contains DMP lists for the female and male progressive differentially methylated positions
Supplemental Table 6: Female progressive DMPs
Supplemental Table 6: Male progressive DMPs
Table legend
Chromosome	Chromosome
Start Coordinate (hg38)	hg38 start coordinate of CpG loci
End Coordinate (hg38)	hg38 end coordinate of CpG loci
Estimated Methylation Difference (MCI vs CU)	Mean methylation difference between the groups being compared (i.e. Female_MCI - Female_CU)
Estimated Methylation Difference (AD vs CU)	Mean methylation difference between the groups being compared (i.e. Female_AD - Female_CU)
Estimated Methylation Difference (AD vs MCI)	Mean methylation difference between the groups being compared (i.e. Female_AD - Female_MCI)
Pvalue	unadjusted Pvalue from the dss model
LFDR	local false discovery rate as determined by fdrtool

### Sheet: Female Progressive DMPs
Supplemental Table 6: Female progressive DMPs
Chromosome	Start Coordinate (hg38)	End Coordinate (hg38)	Estimated Methylation Difference (MCI vs CU)	Estimated Methylation Difference (AD vs CU)	Estimated Methylation Difference (AD vs MCI)	Pvalue	LFDR
chr15	56055872	56055874	-0.120238	-0.292103	-0.171865	4.92796e-07	0.00613882
chr2	1094396	1094398	-0.0542905	-0.10931	-0.0550191	8.12461e-13	5.42251e-07
chr2	9316968	9316970	0.0501563	0.202958	0.152802	1.77762e-06	0.0113832
chr20	30289989	30289991	-0.0560725	-0.109915	-0.0538429	7.64782e-06	0.021994
chr20	30290011	30290013	-0.0544969	-0.106265	-0.0517676	1.44021e-05	0.0281029
chr20	30290019	30290021	-0.0613276	-0.112695	-0.0513677	2.44051e-06	0.0132245
chr20	30290038	30290040	-0.0514054	-0.106996	-0.0555908	6.1098e-06	0.0201739
chr20	30290043	30290045	-0.0510872	-0.106172	-0.0550851	7.26903e-06	0.021994
chr22	15411629	15411631	0.0620499	0.134468	0.0724184	2.41494e-06	0.0132245
chr22	15672981	15672983	-0.0560696	-0.112232	-0.0561619	3.65981e-05	0.0430854
chr5	177371207	177371209	-0.0756812	-0.134197	-0.0585162	3.59491e-05	0.0430854
chr5	177371213	177371215	-0.0758411	-0.134323	-0.0584819	3.68544e-05	0.0430854
chr7	135357356	135357358	0.0792688	0.229015	0.149746	2.92665e-10	5.35895e-05
chr8	95739048	95739050	-0.120694	-0.256973	-0.136279	8.20792e-10	0.000114961
chr8	103553960	103553962	0.0503561	0.125965	0.075609	5.7461e-08	0.00183705
chr9	43123985	43123987	-0.0586582	-0.135176	-0.0765177	1.97806e-05	0.0336813

### Sheet: Male Progressive DMPs
Supplemental Table 6: Male progressive DMPs
Chromosome	Start Coordinate (hg38)	End Coordinate (hg38)	Estimated Methylation Difference (MCI vs CU)	Estimated Methylation Difference (AD vs CU)	Estimated Methylation Difference (AD vs MCI)	Pvalue	LFDR
chr11	54765848	54765850	0.0639519	0.119033	0.055081	1.78671e-05	0.0365744
chr12	48020090	48020092	-0.0543352	-0.134369	-0.0800342	1.71352e-12	1.00183e-06
chr15	97290410	97290412	-0.0549559	-0.116689	-0.0617327	2.22045e-16	1.46792e-10
chr17	170827	170829	-0.0544034	-0.129425	-0.0750221	1.7719e-05	0.0365744
chr17	76365691	76365693	-0.0532985	-0.109743	-0.0564449	2.31457e-08	0.00124726
chr18	42632198	42632200	-0.0824739	-0.143149	-0.0606752	4.28393e-06	0.0205338
chr4	32300742	32300744	0.071263	0.18543	0.114167	1.0396e-05	0.0282489
chr5	147866740	147866742	0.0783039	0.191355	0.113051	4.15825e-07	0.00657167
chr6	100532334	100532336	0.0505151	0.10831	0.0577945	1.0991e-05	0.0282489
chr9	39828735	39828737	-0.0612125	-0.130016	-0.0688038	7.83156e-08	0.00269148
chr9	42972150	42972152	-0.0586479	-0.156175	-0.0975269	2.08617e-05	0.0380616
chr9	42972162	42972164	-0.053522	-0.151708	-0.0981856	3.32536e-05	0.0451955
chr9	42972188	42972190	-0.0642628	-0.148848	-0.0845849	4.12666e-05	0.0482219
chr9	61568283	61568285	-0.0535096	-0.105544	-0.0520349	1.56021e-05	0.0343573
chr9	61580139	61580141	-0.0707794	-0.125134	-0.0543547	1.12398e-05	0.0300508
